# Disentangling positive vs. relaxed selection in animal mitochondrial genomes

**DOI:** 10.1101/2022.10.05.510972

**Authors:** Kendra D. Zwonitzer, Erik N. K. Iverson, James J. Sterling, Ryan J. Weaver, Bradley A. Maclaine, Justin C. Havird

**Author notes:** These authors contributed equally to this work (Kendra D. Zwonitzer, Erik N. K. Iverson).

## Abstract

Disentangling different types of selection is a common goal in molecular evolution. Elevated *d*_N_/*d*_S_ ratios (the ratio of nonsynonymous to synonymous substitution rates) in focal lineages are often interpreted as signs of positive selection. Paradoxically, relaxed purifying selection can also result in elevated *d*_N_/*d*_S_ ratios, but tests to distinguish these two causes are seldomly implemented. Here, we reevaluated seven case studies describing elevated *d*_N_/*d*_S_ ratios in animal mtDNA and their accompanying hypotheses regarding selection. They included flightless vs. flighted lineages in birds, bats, and insects, and physiological adaptations in snakes, two groups of electric fishes, and primates. We found that elevated *d*_N_/*d*_S_ ratios were often not caused by the predicted mechanism, and we sometimes found strong support for the opposite mechanism. We discuss reasons why energetic hypotheses may be confounded by other selective forces acting on mtDNA and caution against overinterpreting molecular “spandrels”, including elevated *d*_N_/*d*_S_ ratios.
