## Supplementary material for "Disentangling positive vs. relaxed selection in animal mitochondrial genomes": Table S1

Species	AccessionNumber	Database	Dataset	Branch	GenBank Accession for newly assembled mt genomes
Anoura caudifer	NC_022420	GenBank	Bats	Test	-
Artibeus jamaicensis	NC_002009	GenBank	Bats	Test	-
Artibeus lituratus	NC_016871	GenBank	Bats	Test	-
Brachyphylla cavernarum	NC_022421	GenBank	Bats	Test	-
Carollia perspicillata	NC_022422	GenBank	Bats	Test	-
Casinycteris argynnis	NC_046899	GenBank	Bats	Test	-
Casinycteris campomaanensis	NC_046900	GenBank	Bats	Test	-
Chalinolobus tuberculatus	NC_002626	GenBank	Bats	Test	-
Chrotopterus auritus	NC_037132	GenBank	Bats	Test	-
Corynorhinus rafinesquii	NC_016872	GenBank	Bats	Test	-
Cynopterus sphinx	NC_046902	GenBank	Bats	Test	-
Desmodus rotundus	NC_022423	GenBank	Bats	Test	-
Diaemus youngi	NC_037133	GenBank	Bats	Test	-
Diphylla ecaudata	NC_037138	GenBank	Bats	Test	-
Ectophylla alba	NC_041639	GenBank	Bats	Test	-
Eidolon helvum	NC_046903	GenBank	Bats	Test	-
Eonycteris spelaea	NC_046904	GenBank	Bats	Test	-
Epomophorus crypturus	NC_046905	GenBank	Bats	Test	-
Epomophorus wahlbergi	NC_046907	GenBank	Bats	Test	-
Epomops buettikoferi	NC_046910	GenBank	Bats	Test	-
Eudiscopus denticulus	NC_057092	GenBank	Bats	Test	-
Furipterus horrens	NC_048476	GenBank	Bats	Test	-
Glyphonycteris daviesi	NC_037139	GenBank	Bats	Test	-
Hipposideros armiger	NC_018540	GenBank	Bats	Test	-
Hsunycteris thomasi	NC_037134	GenBank	Bats	Test	-
Hypsignathus monstrosus	NC_046913	GenBank	Bats	Test	-
Hypsugo alaschanicus	NC_029939	GenBank	Bats	Test	-
Lasionycteris noctivagans	NC_050995	GenBank	Bats	Test	-
Lasiurus borealis	NC_016873	GenBank	Bats	Test	-
Lissonycteris angolensis	NC_046919	GenBank	Bats	Test	-
Lonchorhina aurita	NC_037135	GenBank	Bats	Test	-
Lophostoma silvicolum	NC_022424	GenBank	Bats	Test	-
Macroderma gigas	NC_057635	GenBank	Bats	Test	-
Macroglossus sobrinus	NC_046914	GenBank	Bats	Test	-
Macrotus californicus	NC_037136	GenBank	Bats	Test	-
Megaerops niphanae	NC_046915	GenBank	Bats	Test	-
Megaloglossus azagnyi	NC_046916	GenBank	Bats	Test	-
Micronycteris megalotis	NC_022419	GenBank	Bats	Test	-
Micropteropus pusillus	NC_046918	GenBank	Bats	Test	-
Miniopterus fuliginosus	NC_044489	GenBank	Bats	Test	-
Murina leucogaster	NC_025949	GenBank	Bats	Test	-
Murina ussuriensis	NC_021119	GenBank	Bats	Test	-
Myonycteris leptodon	NC_046920	GenBank	Bats	Test	-
Myonycteris torquata	NC_046922	GenBank	Bats	Test	-
Myotis dominicensis	NC_036312	GenBank	Bats	Test	-
Myotis evotis	NC_036313	GenBank	Bats	Test	-
Myotis horsfieldii	NC_036325	GenBank	Bats	Test	-
Myotis ikonnikovi	NC_022698	GenBank	Bats	Test	-
Myotis leibii	NC_036321	GenBank	Bats	Test	-
Myotis nigricans	NC_036318	GenBank	Bats	Test	-
Myotis septentrionalis	NC_049871	GenBank	Bats	Test	-
Myotis volans	NC_036326	GenBank	Bats	Test	-
Mystacina tuberculata	NC_006925	GenBank	Bats	Test	-
Nanonycteris veldkampii	NC_046923	GenBank	Bats	Test	-
Noctilio leporinus	NC_037137	GenBank	Bats	Test	-
Nyctalus noctula	NC_027237	GenBank	Bats	Test	-
Nyctimene cephalotes	NC_046924	GenBank	Bats	Test	-
Pipistrellus abramus	NC_005436	GenBank	Bats	Test	-
Plecotus auritus	NC_015484	GenBank	Bats	Test	-
Plerotes anchietae	NC_046925	GenBank	Bats	Test	-
Pteronotus parnellii	NC_023368	GenBank	Bats	Test	-
Pteropus alecto	NC_023122	GenBank	Bats	Test	-
Rhinolophus affinis	NC_053269	GenBank	Bats	Test	-
Rhinolophus luctus	NC_018539	GenBank	Bats	Test	-
Rhinolophus macrotis	NC_026460	GenBank	Bats	Test	-
Rhinolophus rex	NC_028536	GenBank	Bats	Test	-
Rhinophylla pumilio	NC_022426	GenBank	Bats	Test	-
Rousettus lanosus	NC_046934	GenBank	Bats	Test	-
Rousettus madagascariensis	NC_046928	GenBank	Bats	Test	-
Saccopteryx leptura	NC_036421	GenBank	Bats	Test	-
Scotonycteris bergmansi	NC_046930	GenBank	Bats	Test	-
Sphaerias blanfordi	NC_046933	GenBank	Bats	Test	-
Sturnira tildae	NC_022427	GenBank	Bats	Test	-
Tadarida latouchei	NC_036331	GenBank	Bats	Test	-
Tonatia saurophila	NC_022428	GenBank	Bats	Test	-
Vampyrum spectrum	NC_022429	GenBank	Bats	Test	-
Vespertilio sinensis	NC_024558	GenBank	Bats	Test	-
Antidorcas marsupialis	NC_020678	GenBank	Bats	Reference	-
Balaenoptera borealis	NC_006929	GenBank	Bats	Reference	-
Bison priscus	NC_027233	GenBank	Bats	Reference	-
Bos taurus	NC_006853	GenBank	Bats	Reference	-
Camelus ferus	NC_009629	GenBank	Bats	Reference	-
Capreolus pygargus tianschanicus	NC_039093	GenBank	Bats	Reference	-
Cephalophus spadix	NC_020695	GenBank	Bats	Reference	-
Cervus elaphus	NC_007704	GenBank	Bats	Reference	-
Damaliscus pygargus	NC_020627	GenBank	Bats	Reference	-
Eubalaena australis	NC_006930	GenBank	Bats	Reference	-
Gazella erlangeri	NC_020706	GenBank	Bats	Reference	-
Giraffa camelopardalis	NC_024820	GenBank	Bats	Reference	-
Hippopotamus amphibius	NC_000889	GenBank	Bats	Reference	-
Kobus ellipsiprymnus	NC_020715	GenBank	Bats	Reference	-
Lama glama	NC_012102	GenBank	Bats	Reference	-
Mesoplodon grayi	NC_023830	GenBank	Bats	Reference	-
Muntiacus muntjak	NC_004563	GenBank	Bats	Reference	-
Nanger dama	NC_020724	GenBank	Bats	Reference	-
Okapia johnstoni	NC_020730	GenBank	Bats	Reference	-
Orcinus orca	NC_023889	GenBank	Bats	Reference	-
Oryx leucoryx	NC_020732	GenBank	Bats	Reference	-
Ovis orientalis	NC_026063	GenBank	Bats	Reference	-
Rucervus duvaucelii	NC_020743	GenBank	Bats	Reference	-
Rusa alfredi	NC_020744	GenBank	Bats	Reference	-
Sus scrofa	NC_000845	GenBank	Bats	Reference	-
Tragelaphus eurycerus	NC_020749	GenBank	Bats	Reference	-
Tursiops truncatus	NC_012059	GenBank	Bats	Reference	-
Aonyx cinereus	NC_035814	GenBank	Bats	Reference	-
Arctodus simus	NC_011116	GenBank	Bats	Reference	-
Canis lupus familiaris	CM016608	GenBank	Bats	Reference	-
Crocuta crocuta	NC_020670	GenBank	Bats	Reference	-
Erignathus barbatus	NC_008426	GenBank	Bats	Reference	-
Felis catus	NC_001700	GenBank	Bats	Reference	-
Fossa fossana	NC_053959	GenBank	Bats	Reference	-
Herpestes ichneumon	NC_056368	GenBank	Bats	Reference	-
Hyaena hyaena	NC_020669	GenBank	Bats	Reference	-
Lycaon pictus	CM007554	GenBank	Bats	Reference	-
Martes americana	NC_020642	GenBank	Bats	Reference	-
Mustela frenata	NC_020640	GenBank	Bats	Reference	-
Nasua nasua	NC_020647	GenBank	Bats	Reference	-
Panthera leo	NC_028302	GenBank	Bats	Reference	-
Phoca fasciata	NC_008428	GenBank	Bats	Reference	-
Prionailurus bengalensis	NC_028301	GenBank	Bats	Reference	-
Procyon lotor	NC_009126	GenBank	Bats	Reference	-
Ursus americanus	NC_003426	GenBank	Bats	Reference	-
Urva javanica	NC_006835	GenBank	Bats	Reference	-
Vulpes vulpes	NC_008434	GenBank	Bats	Reference	-
Zalophus californianus	NC_008416	GenBank	Bats	Reference	-
Manis crassicaudata	NC_036433	GenBank	Bats	Reference	-
Phataginus tetradactyla	NC_004027	GenBank	Bats	Reference	-
Smutsia temminckii	NC_025769	GenBank	Bats	Reference	-
Blarina brevicauda	NC_042734	GenBank	Bats	Reference	-
Blarinella quadraticauda	NC_023950	GenBank	Bats	Reference	-
Crocidura palawanensis	NC_027243	GenBank	Bats	Reference	-
Episoriculus leucops	NC_056333	GenBank	Bats	Reference	-
Mogera wogura	NC_005035	GenBank	Bats	Reference	-
Sorex sinalis	NC_037174	GenBank	Bats	Reference	-
Uropsilus gracilis	NC_031330	GenBank	Bats	Reference	-
Rena humilis	NC_5961	GenBank	Snakes	Test	-
Boa constrictor	NC_7398	GenBank	Snakes	Test	-
Acrochordus granulatus	NC_7400	GenBank	Snakes	Test	-
Agkistrodon piscivorus	NC_9768	GenBank	Snakes	Test	-
Deinagkistrodon acutus	NC_10223	GenBank	Snakes	Test	-
Naja atra	NC_11389	GenBank	Snakes	Test	-
Ophiophagus hannah	NC_11394	GenBank	Snakes	Test	-
Hypsiglena chlorophaea	NC_13989	GenBank	Snakes	Test	-
Crotalus horridus	NC_14400	GenBank	Snakes	Test	-
Protobothrops dabieshanensis	NC_22473	GenBank	Snakes	Test	-
Lycodon rufozonatus	NC_24559	GenBank	Snakes	Test	-
Gloydius saxatilis	NC_25666	GenBank	Snakes	Test	-
Cyclophiops major	NC_28048	GenBank	Snakes	Test	-
Trimeresurus sichuanensis	NC_29494	GenBank	Snakes	Test	-
Bothrops jararaca	NC_30760	GenBank	Snakes	Test	-
Azemiops feae	NC_30781	GenBank	Snakes	Test	-
Achalinus rufescens	NC_32085	GenBank	Snakes	Test	-
Thermophis shangrila	NC_35058	GenBank	Snakes	Test	-
Laticauda colubrina	NC_36054	GenBank	Snakes	Test	-
Vipera berus	NC_36956	GenBank	Snakes	Test	-
Xerotyphlops vermicularis	NC_44967	GenBank	Snakes	Test	-
Tropidophorus hangnam	NC_050664	GenBank	Snakes	Reference	-
Darevskia caucasica	NC_049999	GenBank	Snakes	Reference	-
Anguis colchica	NC_048976	GenBank	Snakes	Reference	-
Scincella modesta	NC_048521	GenBank	Snakes	Reference	-
Darevskia portschinskii	NC_046010	GenBank	Snakes	Reference	-
Iguana delicatissima	NC_044899	GenBank	Snakes	Reference	-
Isopachys gyldenstolpei	NC_041147	GenBank	Snakes	Reference	-
Phrynosoma blainvillii	NC_036492	GenBank	Snakes	Reference	-
Gonatodes albogularis	NC_035153	GenBank	Snakes	Reference	-
Dopasia gracilis	NC_030369	GenBank	Snakes	Reference	-
Cyclura pinguis	NC_027089	GenBank	Snakes	Reference	-
Eremias przewalskii	NC_025929	GenBank	Snakes	Reference	-
Uroplatus fimbriatus	NC_025779	GenBank	Snakes	Reference	-
Lepidodactylus lugubris	NC_025782	GenBank	Snakes	Reference	-
Plestiodon elegans	NC_024576	GenBank	Snakes	Reference	-
Takydromus sexlineatus	NC_022703	GenBank	Snakes	Reference	-
Phrynocephalus axillaris	NC_020340	GenBank	Snakes	Reference	-
Phyllodactylus unctus	NC_020038	GenBank	Snakes	Reference	-
Uromastyx benti	NC_014182	GenBank	Snakes	Reference	-
Leiolepis guttata	NC_014179	GenBank	Snakes	Reference	-
Chamaeleo arabicus	NC_012445	GenBank	Snakes	Reference	-
Varanus salvator	NC_010974	GenBank	Snakes	Reference	-
Anolis carolinensis	EU747728	GenBank	Snakes	Reference	-
Coleonyx variegatus	NC_008774	GenBank	Snakes	Reference	-
Lacerta viridis viridis	NC_008328	GenBank	Snakes	Reference	-
Gekko gecko	NC_007627	GenBank	Snakes	Reference	-
Rhineura floridana	NC_006282	GenBank	Snakes	Reference	-
Geocalamus acutus	NC_006285	GenBank	Snakes	Reference	-
Bipes tridactylus	NC_006286	GenBank	Snakes	Reference	-
Amphisbaena schmidti	NC_006284	GenBank	Snakes	Reference	-
Abronia graminea	NC_005958	GenBank	Snakes	Reference	-
Aepyornis hildebrandti	KJ749824	GenBank	Birds	Test	-
Anomalopteryx didiformis	MK778441	GenBank	Birds	Test	-
Aptenodytes forsteri	NC_027938	GenBank	Birds	Test	-
Aptenodytes patagonicus	NC_045377	GenBank	Birds	Test	-
Apteryx haastii	NC_002782	GenBank	Birds	Test	-
Apteryx rowi	MN998652	GenBank	Birds	Test	-
Aptornis defossor	MK434264	GenBank	Birds	Test	-
Aptornis otidiformis	MK434262	GenBank	Birds	Test	-
Atlantisia rogersi	NC_039814	GenBank	Birds	Test	-
Casuarius bennetti	AY016011	GenBank	Birds	Test	-
Dromaius baudinianus	MK625178	GenBank	Birds	Test	-
Dromaius novaehollandiae	NC_002784	GenBank	Birds	Test	-
Emeus crassus	AY016015	GenBank	Birds	Test	-
Eudyptes chrysocome	NC_008138	GenBank	Birds	Test	-
Eudyptes chrysolophus	MK290242	GenBank	Birds	Test	-
Eudyptes moseleyi	MK290243	GenBank	Birds	Test	-
Eudyptes pachyrhynchus	MK290246	GenBank	Birds	Test	-
Eudyptes robustus	MK290247	GenBank	Birds	Test	-
Eudyptes schlegeli	MK290249	GenBank	Birds	Test	-
Eudyptes sclateri	MK290248	GenBank	Birds	Test	-
Eudyptula minor	NC_004538	GenBank	Birds	Test	-
Gallirallus australis australis	KF425525	GenBank	Birds	Test	-
Gallirallus australis hectori	KF701060	GenBank	Birds	Test	-
Gallirallus okinawae	NC_012140	GenBank	Birds	Test	-
Megadyptes antipodes antipodes	MK290255	GenBank	Birds	Test	-
Mullerornis agilis	KJ749825	GenBank	Birds	Test	-
Pachyplichas yaldwyni	KX369036	GenBank	Birds	Test	-
Pezophaps solitaria	KX902238	GenBank	Birds	Test	-
Phalacrocorax harrisi	GCA_002173475.1	NCBI_Assembly	Birds	Test	BK061729
Pinguinus impennis	NC_031347	GenBank	Birds	Test	-
Porphyrio hochstetteri	NC_010092	GenBank	Birds	Test	-
Pterocnemia pennata	NC_002783	GenBank	Birds	Test	-
Pygoscelis adeliae	NC_021137	GenBank	Birds	Test	-
Pygoscelis antarcticus	NC_021474	GenBank	Birds	Test	-
Pygoscelis papua	NC_037702	GenBank	Birds	Test	-
Raphus cucullatus	NC_031864	GenBank	Birds	Test	-
Rhea americana	NC_000846	GenBank	Birds	Test	-
Rhynochetos jubatus	NC_010091	GenBank	Birds	Test	-
Spheniscus demersus	NC_022817	GenBank	Birds	Test	-
Spheniscus humboldti	NC_036337	GenBank	Birds	Test	-
Spheniscus magellanicus	NC_036264	GenBank	Birds	Test	-
Spheniscus mendiculus	NC_036297	GenBank	Birds	Test	-
Strigops habroptilus	CM013787	GenBank	Birds	Test	-
Struthio camelus	NC_002785	GenBank	Birds	Test	-
Tachyeres brachypterus	Campagna et al. 2019; https://datadryad.org/stash/dataset/doi:10.5061/dryad.6n7v8r3	Dryad	Birds	Test	-
Tachyeres leucocephalus	Campagna et al. 2021; https://datadryad.org/stash/dataset/doi:10.5061/dryad.6n7v8r3	Dryad	Birds	Test	-
Tachyeres patachonicus	Campagna et al. 2020; https://datadryad.org/stash/dataset/doi:10.5061/dryad.6n7v8r3	Dryad	Birds	Test	-
Tachyeres pteneres	Campagna et al. 2022; https://datadryad.org/stash/dataset/doi:10.5061/dryad.6n7v8r3	Dryad	Birds	Test	-
Traversia lyalli	KX369034	GenBank	Birds	Test	-
Acanthisitta chloris	AY325307	GenBank	Birds	Reference	-
Alca torda	CM018102	GenBank	Birds	Reference	-
Anas acuta	KF312717	GenBank	Birds	Reference	-
Anas platyrhynchos	EU755253	GenBank	Birds	Reference	-
Aphrodroma brevirostris	AY158678	GenBank	Birds	Reference	-
Caloenas nicobarica	MG590264	GenBank	Birds	Reference	-
Ciconia nigra	KY767670	GenBank	Birds	Reference	-
Coturnicops exquisitus	AP010823	GenBank	Birds	Reference	-
Crypturellus cinnamomeus	MN356427	GenBank	Birds	Reference	-
Crypturellus soui	MN356154	GenBank	Birds	Reference	-
Crypturellus tataupa	AY016012	GenBank	Birds	Reference	-
Crypturellus undulatus	MN356155	GenBank	Birds	Reference	-
Daption capense	MH924023	GenBank	Birds	Reference	-
Didunculus strigirostris	MG590266	GenBank	Birds	Reference	-
Eudromia elegans	AF338710	GenBank	Birds	Reference	-
Eurypyga helias	SRR955405	SRA	Birds	Reference	BK061730
Gallinula chloropus	HQ896036	GenBank	Birds	Reference	-
Gavia arctica	MH064399	GenBank	Birds	Reference	-
Gavia pacifica	MK342599	GenBank	Birds	Reference	-
Gavia stellata	AY293618	GenBank	Birds	Reference	-
Hydrobates castro	MH433599	GenBank	Birds	Reference	-
Hydrobates tethys	MN356198	GenBank	Birds	Reference	-
Lewinia muelleri	KF644584	GenBank	Birds	Reference	-
Nannopterum brasilianus	KT626611	GenBank	Birds	Reference	-
Nestor notabilis	MH133967	GenBank	Birds	Reference	-
Nothocercus julius	MN356379	GenBank	Birds	Reference	-
Nothocercus nigrocapillus	MN356380	GenBank	Birds	Reference	-
Nothoprocta ornata	MN356381	GenBank	Birds	Reference	-
Nothoprocta pentlandii	MN356382	GenBank	Birds	Reference	-
Nothoprocta perdicaria	MN356428	GenBank	Birds	Reference	-
Oceanites oceanicus	MN356163	GenBank	Birds	Reference	-
Pagodroma nivea	MT726204	GenBank	Birds	Reference	-
Pelagodroma marina	KC875856	GenBank	Birds	Reference	-
Pelecanoides urinatrix	MN356319	GenBank	Birds	Reference	-
Phoebastria albatrus	KJ735514	GenBank	Birds	Reference	-
Phoebastria immutabilis	KJ735513	GenBank	Birds	Reference	-
Phoebastria nigripes	KJ735512	GenBank	Birds	Reference	-
Porphyrio porphyrio	KF701062	GenBank	Birds	Reference	-
Procellaria cinerea	AP009191	GenBank	Birds	Reference	-
Psophia crepitans	MN356218	GenBank	Birds	Reference	-
Rallus aquaticus	MH229988	GenBank	Birds	Reference	-
Sarothrura ayresi	KY075897	GenBank	Birds	Reference	-
Thalassarche chrysostoma	AP009193	GenBank	Birds	Reference	-
Thalassarche melanophrys	AY158677	GenBank	Birds	Reference	-
Tinamus guttatus	MN356150	GenBank	Birds	Reference	-
Tinamus major	AF338707	GenBank	Birds	Reference	-
Xenicus gilviventris	KX369033	GenBank	Birds	Reference	-
Adontosternarchus devenanzii	SRR7162965	SRA	Gymnotiformes	Test	BK061684
Apteronotus albifrons	NC004692	GenBank	Gymnotiformes	Test	-
Apteronotus bonapartii	SRR7162966	SRA	Gymnotiformes	Test	BK061685
Apteronotus leptorhynchus	GBKR01	TSA	Gymnotiformes	Test	-
Apteronotus rostratus	MH399592	GenBank	Gymnotiformes	Test	-
Brachyhypopomus brevirostris	SRR10832360	SRA	Gymnotiformes	Test	BK061686
Brachyhypopomus gauderio	https://efishgenomics.integrativebiology.msu.edu/data/	EFISH	Gymnotiformes	Test	-
Brachyhypopomus occidentalis	AP011570	GenBank	Gymnotiformes	Test	-
Distocyclus conirostris	SRR7162949	SRA	Gymnotiformes	Test	BK061687
Eigenmannia nigra	SRR7162945	SRA	Gymnotiformes	Test	BK061688, BK061689
Eigenmannia sp.	NC004701	GenBank	Gymnotiformes	Test	-
Eigenmannia trilineata	SRR7162947	SRA	Gymnotiformes	Test	BK061690-BK061692
Eigenmannia vicentespelaea	SRR7162946	SRA	Gymnotiformes	Test	BK061693
Eigenmannia virescens	GGGZ01	TSA	Gymnotiformes	Test	-
Eigenmannia humboldtii	MH263668	GenBank	Gymnotiformes	Test	-
Eigenmannia limbata	MH263669	GenBank	Gymnotiformes	Test	-
Electrophorus electricus	KX058572	GenBank	Gymnotiformes	Test	-
Gymnorhamphichthys britskii	SRR7162975	SRA	Gymnotiformes	Test	BK061695-BK061697
Gymnorhamphichthys sp.	NC015754	GenBank	Gymnotiformes	Test	-
Gymnotus cylindricus	SRR5220071	SRA	Gymnotiformes	Test	BK061698
Gymnotus jonasi	SRR7162957	SRA	Gymnotiformes	Test	BK061699
Gymnotus omarorum	https://efishgenomics.integrativebiology.msu.edu/data/	EFISH	Gymnotiformes	Test	-
Gymnotus pantherinus	SRR7162959	SRA	Gymnotiformes	Test	BK061700, BK061701
Gymnotus sylvius	SRR7162978	SRA	Gymnotiformes	Test	BK061702, BK061703
Gymnotus tigre	SRR7162976	SRA	Gymnotiformes	Test	BK061704, BK061705
Gymnotus carapo	AP011979	GenBank	Gymnotiformes	Test	-
Microsternarchus bilineatus	SRR7162973	SRA	Gymnotiformes	Test	BK061707
Orthosternarchus tamandua	SRR7162962	SRA	Gymnotiformes	Test	BK061711
Parapteronotus hasemani	GGHK01	TSA	Gymnotiformes	Test	-
Pariosternarchus amazonensis	SRR7162963	SRA	Gymnotiformes	Test	BK061714
Platyurosternarchus macrostoma	SRR7162964	SRA	Gymnotiformes	Test	BK061715
Porotergus duende	SRR7162968	SRA	Gymnotiformes	Test	BK061717
Porotergus gimbeli	SRR7162970	SRA	Gymnotiformes	Test	BK061718
Rhabdolichops stewarti	SRR7162943	SRA	Gymnotiformes	Test	BK061719
Rhamphichthys apurensis	SRR10832358	SRA	Gymnotiformes	Test	BK061720
Steatogenys elegans	SRR7162972	SRA	Gymnotiformes	Test	BK061721
Sternarchella calhamazon	SRR7162951	SRA	Gymnotiformes	Test	BK061722, BK061723
Sternarchogiton nattereri	SRR7162953	SRA	Gymnotiformes	Test	BK061724
Sternarchorhamphus muelleri	SRR7162954	SRA	Gymnotiformes	Test	BK061725
Sternarchorhynchus roseni	SRR7162961	SRA	Gymnotiformes	Test	BK061726
Sternopygus arenatus	KX058571	GenBank	Gymnotiformes	Test	-
Sternopygus aequilabiatus	MH263670	GenBank	Gymnotiformes	Test	-
Sternopygus dariensis	MH399590	GenBank	Gymnotiformes	Test	-
Sternopygus macrurus	MH263671	GenBank	Gymnotiformes	Test	-
Acestrorhynchus sp.	NC015755	GenBank	Gymnotiformes	Reference	-
Apareiodon affinis	NC015834	GenBank	Gymnotiformes	Reference	-
Brycon henni	NC026873	GenBank	Gymnotiformes	Reference	-
Brycon orbignyanus	NC024938	GenBank	Gymnotiformes	Reference	-
Chalceus macrolepidotus	NC004700	GenBank	Gymnotiformes	Reference	-
Chilodus punctatus	NC015801	GenBank	Gymnotiformes	Reference	-
Citharinus congicus	NC015805	GenBank	Gymnotiformes	Reference	-
Curimata mivartii	NC025951	GenBank	Gymnotiformes	Reference	-
Deuterodon giton	NC044970	GenBank	Gymnotiformes	Reference	-
Distichodus sexfasciatus	NC015836	GenBank	Gymnotiformes	Reference	-
Gephyrocharax atracaudatus	NC042882	GenBank	Gymnotiformes	Reference	-
Grundulus bogotensis	NC026195	GenBank	Gymnotiformes	Reference	-
Hasemania nana	NC022724	GenBank	Gymnotiformes	Reference	-
Hemigrammus bleheri	NC027946	GenBank	Gymnotiformes	Reference	-
Hemiodopsis gracilis	NC015816	GenBank	Gymnotiformes	Reference	-
Hepsetus odoe	NC015819	GenBank	Gymnotiformes	Reference	-
Hoplias intermedius	NC033860	GenBank	Gymnotiformes	Reference	-
Hydrolycus scomberoides	NC015813	GenBank	Gymnotiformes	Reference	-
Ichthyborus sp.	NC015752	GenBank	Gymnotiformes	Reference	-
Ichthyoelephas longirostris	NC025950	GenBank	Gymnotiformes	Reference	-
Lebiasina astrigata	NC015750	GenBank	Gymnotiformes	Reference	-
Megaleporinus elongatus	NC034281	GenBank	Gymnotiformes	Reference	-
Megaleporinus obtusidens	NC034945	GenBank	Gymnotiformes	Reference	-
Megaleporinus piavussu	NC025767	GenBank	Gymnotiformes	Reference	-
Metynnis hypsauchen	NC039113	GenBank	Gymnotiformes	Reference	-
Micralestes sp.	NC015753	GenBank	Gymnotiformes	Reference	-
Myleus cf. schomburgkii XL-2018	NC039114	GenBank	Gymnotiformes	Reference	-
Myleus sp.	NC015751	GenBank	Gymnotiformes	Reference	-
Myloplus rubripinnis	NC039115	GenBank	Gymnotiformes	Reference	-
Oligosarcus argenteus	NC044969	GenBank	Gymnotiformes	Reference	-
Paracheirodon axelrodi	NC023270	GenBank	Gymnotiformes	Reference	-
Paracheirodon innesi	NC028279	GenBank	Gymnotiformes	Reference	-
Phenacogrammus interruptus	NC004699	GenBank	Gymnotiformes	Reference	-
Piaractus brachypomus	NC025315	GenBank	Gymnotiformes	Reference	-
Piaractus mesopotamicus	NC024940	GenBank	Gymnotiformes	Reference	-
Prochilodus argenteus	NC027689	GenBank	Gymnotiformes	Reference	-
Prochilodus costatus	NC027690	GenBank	Gymnotiformes	Reference	-
Prochilodus harttii	NC037715	GenBank	Gymnotiformes	Reference	-
Prochilodus lineatus	NC024939	GenBank	Gymnotiformes	Reference	-
Prochilodus vimboides	NC037712	GenBank	Gymnotiformes	Reference	-
Psalidodon paranae	NC031380	GenBank	Gymnotiformes	Reference	-
Pygocentrus nattereri	NC015840	GenBank	Gymnotiformes	Reference	-
Salminus brasiliensis	NC024941	GenBank	Gymnotiformes	Reference	-
Boulengeromyrus knoepffleri	AP011568	GenBank	Mormyroidea	Test	-
Brevimyrus niger	AP009612	GenBank	Mormyroidea	Test	-
Brevoortia tyrannus	NC_014266	GenBank	Mormyroidea	Test	-
Brienomyrus brachyistius	AP011569	GenBank	Mormyroidea	Test	-
Brienomyrus niger	AP008929	GenBank	Mormyroidea	Test	-
Campylomormyrus compressirostris	HG779437	GenBank	Mormyroidea	Test	-
Campylomormyrus numenius	AP011571	GenBank	Mormyroidea	Test	-
Cyphomyrus discorhynchus	AP009613	GenBank	Mormyroidea	Test	-
Genyomyrus donnyi	AP009500	GenBank	Mormyroidea	Test	-
Gnathonemus petersii	AP008928	GenBank	Mormyroidea	Test	-
Gnathonemus petersii	AP009611	GenBank	Mormyroidea	Test	-
Gnathonemus longibarbis	SRR8794644	SRA	Mormyroidea	Test	BK061694
Gymnarchus niloticus	AP008930	GenBank	Mormyroidea	Test	-
Gymnarchus niloticus	AP009610	GenBank	Mormyroidea	Test	-
Hippopotamyrus wilverthi	AP009613	GenBank	Mormyroidea	Test	-
Hyperopisus bebe	AP011572	GenBank	Mormyroidea	Test	-
Isichthys henryi	AP011573	GenBank	Mormyroidea	Test	-
Ivindomyrus marchei	AP011574	GenBank	Mormyroidea	Test	-
Marcusenius senegalensis	AP011575	GenBank	Mormyroidea	Test	-
Marcusenius ussheri	SRR8794646	SRA	Mormyroidea	Test	BK061706
Mormyrops anguilloides	AP011576	GenBank	Mormyroidea	Test	-
Mormyrus rume	AP011577	GenBank	Mormyroidea	Test	-
Mormyrus hasselquistii	SRR9055927	SRA	Mormyroidea	Test	BK061708
Mormyrus iriodes	SRR9056052	SRA	Mormyroidea	Test	BK061709
Mormyrus lacerda	SRR9215603	SRA	Mormyroidea	Test	BK061710
Myomyrus macrops	AP009501	GenBank	Mormyroidea	Test	-
Paramormyrops gabonensis	AP009614	GenBank	Mormyroidea	Test	-
Paramormyrops sp.	AP011578	GenBank	Mormyroidea	Test	-
Paramormyrops sp.	AP011579	GenBank	Mormyroidea	Test	-
Paramormyrops sp.	AP011580	GenBank	Mormyroidea	Test	-
Paramormyrops sp.	AP011581	GenBank	Mormyroidea	Test	-
Paramormyrops kingsleyae	SRR10168404	SRA	Mormyroidea	Test	BK061712, BK061713
Petrocephalus microphthalmus	AP009609	GenBank	Mormyroidea	Test	-
Petrocephalus soudanensis	AP009502	GenBank	Mormyroidea	Test	-
Pollimyrus adspersus	AP011582	GenBank	Mormyroidea	Test	-
Pollimyrus isidori	SRR9215378	SRA	Mormyroidea	Test	BK061716
Stomatorhinus cf. ater	AP011583	GenBank	Mormyroidea	Test	-
Stomatorhinus ivindoensis	SRR9214431	SRA	Mormyroidea	Test	BK061727
Stomatorhinus walkeri	SRR9214424	SRA	Mormyroidea	Test	BK061728
Alosa aestivalis	MG570463	GenBank	Mormyroidea	Reference	-
Alosa alabamae	NC_028275	GenBank	Mormyroidea	Reference	-
Alosa alosa	NC_009575	GenBank	Mormyroidea	Reference	-
Alosa mediocris	MG570462	GenBank	Mormyroidea	Reference	-
Alosa pseudoharengus	NC_009576	GenBank	Mormyroidea	Reference	-
Alosa sapidissima	KY769128	GenBank	Mormyroidea	Reference	-
Amazonsprattus scintilla	NC_014265	GenBank	Mormyroidea	Reference	-
Anchoviella sp.	NC_014269	GenBank	Mormyroidea	Reference	-
Anodontostoma chacunda	NC_021446	GenBank	Mormyroidea	Reference	-
Arapaima gigas	AP009497	GenBank	Mormyroidea	Reference	-
Chirocentrus dorab	NC_006913	GenBank	Mormyroidea	Reference	-
Chitala blanci	AP008921	GenBank	Mormyroidea	Reference	-
Chitala lopis	AP008922	GenBank	Mormyroidea	Reference	-
Chitala ornata	AP008923	GenBank	Mormyroidea	Reference	-
Clupanodon thrissa	NC_018600	GenBank	Mormyroidea	Reference	-
Clupea harengus	NC_009577	GenBank	Mormyroidea	Reference	-
Clupea pallasii	NC_009578	GenBank	Mormyroidea	Reference	-
Clupeonella cultriventris	NC_015109	GenBank	Mormyroidea	Reference	-
Coilia brachygnathus	NC_026912	GenBank	Mormyroidea	Reference	-
Coilia ectenes	NC_019625	GenBank	Mormyroidea	Reference	-
Coilia grayii	NC_023538	GenBank	Mormyroidea	Reference	-
Coilia lindmani	NC_014271	GenBank	Mormyroidea	Reference	-
Coilia mystus	NC_019644	GenBank	Mormyroidea	Reference	-
Coilia nasus	KM257636	GenBank	Mormyroidea	Reference	-
Coilia reynaldi	NC_014276	GenBank	Mormyroidea	Reference	-
Denticeps clupeoides	NC_007889	GenBank	Mormyroidea	Reference	-
Dorosoma cepedianum	MG570429	GenBank	Mormyroidea	Reference	-
Dorosoma petenense	NC_009580	GenBank	Mormyroidea	Reference	-
Dussumieria elopsoides	NC_035063	GenBank	Mormyroidea	Reference	-
Elops hawaiensis	NC_005798	GenBank	Mormyroidea	Reference	-
Elops saurus	NC_005803	GenBank	Mormyroidea	Reference	-
Engraulis encrasicolus	NC_009581	GenBank	Mormyroidea	Reference	-
Engraulis japonicus	NC_003097	GenBank	Mormyroidea	Reference	-
Ethmalosa fimbriata	NC_009582	GenBank	Mormyroidea	Reference	-
Etrumeus teres	NC_009583	GenBank	Mormyroidea	Reference	-
Heterotis niloticus	AP009498	GenBank	Mormyroidea	Reference	-
Hiodon alosoides	AP004356	GenBank	Mormyroidea	Reference	-
Hiodon tergisus	AP009499	GenBank	Mormyroidea	Reference	-
Ilisha africana	NC_009584	GenBank	Mormyroidea	Reference	-
Ilisha elongata	NC_009585	GenBank	Mormyroidea	Reference	-
Jenkinsia lamprotaenia	NC_006917	GenBank	Mormyroidea	Reference	-
Jenkinsia sp.	NC_015076	GenBank	Mormyroidea	Reference	-
Konosirus punctatus	JQ753955	GenBank	Mormyroidea	Reference	-
Lepisosteus oculatus	NC_004744	GenBank	Mormyroidea	Reference	-
Lycengraulis grossidens	NC_014279	GenBank	Mormyroidea	Reference	-
Lycothrissa crocodilus	NC_014277	GenBank	Mormyroidea	Reference	-
Megalops atlanticus	NC_005804	GenBank	Mormyroidea	Reference	-
Megalops cyprinoides	NC_005799	GenBank	Mormyroidea	Reference	-
Microthrissa congica	NC_016695	GenBank	Mormyroidea	Reference	-
Nematalosa come	NC_021447	GenBank	Mormyroidea	Reference	-
Nematalosa japonica	NC_009586	GenBank	Mormyroidea	Reference	-
Nematalosa nasus	NC_023824	GenBank	Mormyroidea	Reference	-
Notopterus notopterus	AP008924	GenBank	Mormyroidea	Reference	-
Notopterus notopterus	AP008925	GenBank	Mormyroidea	Reference	-
Odaxothrissa vittata	NC_009590	GenBank	Mormyroidea	Reference	-
Osteoglossum bicirrhosum	AB043025	GenBank	Mormyroidea	Reference	-
Osteoglossum bicirrhosum	NC_003095	GenBank	Mormyroidea	Reference	-
Pantodon buchholzi	AB043068	GenBank	Mormyroidea	Reference	-
Pantodon buchholzi	AP011564	GenBank	Mormyroidea	Reference	-
Pantodon buchholzi	NC_003096	GenBank	Mormyroidea	Reference	-
Papyrocranus congoensis	AP008926	GenBank	Mormyroidea	Reference	-
Pellona flavipinnis	NC_014268	GenBank	Mormyroidea	Reference	-
Pellonula leonensis	NC_009591	GenBank	Mormyroidea	Reference	-
Sardina pilchardus	NC_009592	GenBank	Mormyroidea	Reference	-
Sardinella fijiensis	NC_035874	GenBank	Mormyroidea	Reference	-
Sardinella longiceps	NC_033407	GenBank	Mormyroidea	Reference	-
Sardinella maderensis	NC_009587	GenBank	Mormyroidea	Reference	-
Sardinops melanostictus	NC_002616	GenBank	Mormyroidea	Reference	-
Setipinna taty	NC_020468	GenBank	Mormyroidea	Reference	-
Spratelloides delicatulus	NC_009588	GenBank	Mormyroidea	Reference	-
Spratelloides gracilis	NC_009589	GenBank	Mormyroidea	Reference	-
Sprattus sprattus	NC_009593	GenBank	Mormyroidea	Reference	-
Stolephorus commersonnii	NC_033521	GenBank	Mormyroidea	Reference	-
Sundasalanx mekongensis	NC_006919	GenBank	Mormyroidea	Reference	-
Thryssa baelama	NC_014264	GenBank	Mormyroidea	Reference	-
Thryssa hamiltonii	NC_036672	GenBank	Mormyroidea	Reference	-
Thryssa kammalensis	NC_029940	GenBank	Mormyroidea	Reference	-
Xenomystus nigri	AP008927	GenBank	Mormyroidea	Reference	-
Xenomystus nigri	AP009503	GenBank	Mormyroidea	Reference	-
Acanthopsyche nigraplaga	NC_057469	GenBank	Insects	Test	-
Asbolus verrucosus	NC_027256	GenBank	Insects	Test	-
Blatella germanica	NC_012901	GenBank	Insects	Test	-
Campanulotes compar	NC_056779	GenBank	Insects	Test	-
Ceratophyllus wui	NC_040301	GenBank	Insects	Test	-
Chionea crassipes	K941181	GenBank	Insects	Test	-
Cimex lectularius	NC_030043	GenBank	Insects	Test	-
Clania variegata	NC_041112	GenBank	Insects	Test	-
Colpocephalum griffoneae	NC_039530	GenBank	Insects	Test	-
Conanalus pielli	NC_033987	GenBank	Insects	Test	-
Ctenocephalides felis	NC_049858	GenBank	Insects	Test	-
Curvipennis wixiensis	NC_031397	GenBank	Insects	Test	-
Dianemobius fascipes	NC_045846	GenBank	Insects	Test	-
Dipterophagus daci	NC_058598	GenBank	Insects	Test	-
Dorcadia ioffi	NC_036066	GenBank	Insects	Test	-
Dryococelus australis	P018522	GenBank	Insects	Test	-
Entoria okinawaensis	NC_014694	GenBank	Insects	Test	-
Eurycantha calcarata	NC_058255	GenBank	Insects	Test	-
Extatosoma tiaratum	B642680	GenBank	Insects	Test	-
Gromphadorina portentosa	NC_030001	GenBank	Insects	Test	-
Grylloblatta sculleni	Q241796	GenBank	Insects	Test	-
Gryllus bimaculatus	NC_053546	GenBank	Insects	Test	-
Hackeriella veitchi	NC_020309	GenBank	Insects	Test	-
Hemidoecus leai	NC_025329	GenBank	Insects	Test	-
Humphaplotropis culaishanensis	NC_023535	GenBank	Insects	Test	-
Hystrichopsylla weida qinlingensis	NC_042380	GenBank	Insects	Test	-
Ibidoecus bisignatus	NC_015999	GenBank	Insects	Test	-
Lentula callani	NC_020774	GenBank	Insects	Test	-
Lithidiopsis carinatus	NC_020775	GenBank	Insects	Test	-
Mastotermes darwiniesnsis	NC_018120	GenBank	Insects	Test	-
Mekongiella kingdoni	NC_023921	GenBank	Insects	Test	-
Melophagus ovinus	NC_037368	GenBank	Insects	Test	-
Metrioptera bonneti	NC_033986	GenBank	Insects	Test	-
Mymecophilus manni	NC_011301	GenBank	Insects	Test	-
Orgyia postica	NC_057614	GenBank	Insects	Test	-
Orinhippus tibetanus	NC_023467	GenBank	Insects	Test	-
Pediculus humanus	J4994X	GenBank	Insects	Test	-
Periplaneta americana	NC_016956	GenBank	Insects	Test	-
Peripolus nepalensis	NC_029135	GenBank	Insects	Test	-
Phobaeticus serratipes	NC_014678	GenBank	Insects	Test	-
Prumna arctica	NC_013835	GenBank	Insects	Test	-
Pyrgacris descampsi	NC_020776	GenBank	Insects	Test	-
Sclerophasma paresisense	NC_007701	GenBank	Insects	Test	-
Tachycines zorzini	NC_057442	GenBank	Insects	Test	-
Tenebrio obscurus	NC_037196	GenBank	Insects	Test	-
Tribolium confusum	NC_026702	GenBank	Insects	Test	-
Tristira megellanica	NC_020773	GenBank	Insects	Test	-
Wallacidia oculata	J611801	GenBank	Insects	Test	-
Yunnanacris wenshanensis	X296781	GenBank	Insects	Test	-
Yunnanacris yunnaneus	NC_030586	GenBank	Insects	Test	-
Acheta domesticus	Z440654	GenBank	Insects	Reference	-
Acontista multicolor	NC_056863	GenBank	Insects	Reference	-
Acromantis hesione	NC_056877	GenBank	Insects	Reference	-
Zootermopsis angusticollis	NC_018123	GenBank	Insects	Reference	-
Aiolocaria hexaspilota	NC_042417	GenBank	Insects	Reference	-
Amphigerontia montivaga	NC_036362	GenBank	Insects	Reference	-
Angaracris barabensis	NC_025558	GenBank	Insects	Reference	-
Apis mellifera ligustica	NC_001566	GenBank	Insects	Reference	-
Atractomorpha sinensis	NC_011824	GenBank	Insects	Reference	-
Biston panterinaria	NC_020004	GenBank	Insects	Reference	-
Bittacus pilicornis	NC_015118	GenBank	Insects	Reference	-
Bittacus strigosus	NC_044741	GenBank	Insects	Reference	-
Blepharopsis mendica	NC_056854	GenBank	Insects	Reference	-
Cicadetta absconditta	NC_053870	GenBank	Insects	Reference	-
Conocephalus maculatus	NC_045065	GenBank	Insects	Reference	-
Conocephalus melaenus	NC_033988	GenBank	Insects	Reference	-
Diaphanes citrinus	H651351	GenBank	Insects	Reference	-
Ephemera orientalis	U591678	GenBank	Insects	Reference	-
Fruhstorferiola omei	NC_046545	GenBank	Insects	Reference	-
Gomphocerus licenti	NC_013847	GenBank	Insects	Reference	-
Gryllotalpa orientalis	NC_006678	GenBank	Insects	Reference	-
Heliconius hecale	NC_024744	GenBank	Insects	Reference	-
Hieroglyphus tonkinensis	NC_030587	GenBank	Insects	Reference	-
Lachesilla anna	NC_036364	GenBank	Insects	Reference	-
Limenitis ciocolatina	NC_039871	GenBank	Insects	Reference	-
Locusta migratoria migratoria	NC_015624	GenBank	Insects	Reference	-
Locusta migratoria milanensis	NC_014891	GenBank	Insects	Reference	-
Mercopoda elongata	NC_021380	GenBank	Insects	Reference	-
Micadina phluctainoides	B477466	GenBank	Insects	Reference	-
Nemoura nakinensis	Y940360	GenBank	Insects	Reference	-
Neopanorpa pulchra	NC_013180	GenBank	Insects	Reference	-
Neuroperla schedingi	K111415	GenBank	Insects	Reference	-
Oedaleus abruptus	NC_046538	GenBank	Insects	Reference	-
Orius niger	NC_012429	GenBank	Insects	Reference	-
Ornebius bimaculatus	NC_039666	GenBank	Insects	Reference	-
Ornithomya biloba	NC_061211	GenBank	Insects	Reference	-
Panorpa debilis	NC_044742	GenBank	Insects	Reference	-
Papilio rex	NC_034356	GenBank	Insects	Reference	-
Periplaneta australasiae	NC_034841	GenBank	Insects	Reference	-
Periplaneta brunnea	NC_039940	GenBank	Insects	Reference	-
Periplaneta fuliginosa	NC_006076	GenBank	Insects	Reference	-
Phaneroptera gracilis	NC_034756	GenBank	Insects	Reference	-
Phlaeoba tenebrosa	NC_029150	GenBank	Insects	Reference	-
Popillia japonica	NC_038115	GenBank	Insects	Reference	-
Pseudolimnophila brunneinota	N398932	GenBank	Insects	Reference	-
Pseudophyllus titan	NC_034773	GenBank	Insects	Reference	-
Psococerastis albomaculata	Q910989	GenBank	Insects	Reference	-
Siphluriscus chinensis	Q875717	GenBank	Insects	Reference	-
Stenopelmatus fuscus	NC_028058	GenBank	Insects	Reference	-
Stimulopalpus japonicus	NC_036366	GenBank	Insects	Reference	-
Thrinchus schrenckii	NC_014610	GenBank	Insects	Reference	-
Thrips hawaiiensis	NC_058008	GenBank	Insects	Reference	-
Tribolium castaneum	N913378	GenBank	Insects	Reference	-
Vestalis melania	X050224	GenBank	Insects	Reference	-
Youtuus erythrus	NC_059811	GenBank	Insects	Reference	-
Zorotypus medoensis	NC_026077	GenBank	Insects	Reference	-
Macaca fascicularis	mcf/00190(OXPHOS pathway)	KEGG	Primates	Test	-
Macaca mulatta	mcc/00190(OXPHOS pathway)	KEGG	Primates	Test	-
Chlorocebus sabaeus	csab/00190(OXPHOS pathway)	KEGG	Primates	Test	-
Homo sapiens	hsa/00190(OXPHOS pathway)	KEGG	Primates	Test	-
Pan troglodytes	ptr/00190(OXPHOS pathway)	KEGG	Primates	Test	-
Gorilla gorilla	ggo/00190(OXPHOS pathway)	KEGG	Primates	Test	-
Pongo abelii	pon/00190(OXPHOS pathway)	KEGG	Primates	Test	-
Rhinopithecus roxellana	rro/00190(OXPHOS pathway)	KEGG	Primates	Test	-
Rhinopithecus bieti	rbb/00190(OXPHOS pathway)	KEGG	Primates	Test	-
Saimiri boliviensis	sbq/00190(OXPHOS pathway)	KEGG	Primates	Test	-
Mus musculus	mmu/00190(OXPHOS pathway)	KEGG	Primates	Reference	-
Rattus norvegicus	rno/00190(OXPHOS pathway)	KEGG	Primates	Reference	-
Cricetulus griseus	cge/00190(OXPHOS pathway)	KEGG	Primates	Reference	-
Nannospalax galili	ngi/00190(OXPHOS pathway)	KEGG	Primates	Reference	-
Heterocephalus glaber	hgl/00190(OXPHOS pathway)	KEGG	Primates	Reference	-
Castor canadensis	ccan/00190(OXPHOS pathway)	KEGG	Primates	Reference	-
Oryctolagus cuniculus	ocu/00190(OXPHOS pathway)	KEGG	Primates	Reference	-
Ursus maritimus	umr/00190(OXPHOS pathway)	KEGG	Primates	Reference	-
Felis catus	fca/00190(OXPHOS pathway)	KEGG	Primates	Reference	-
Acinonyx jubatus	aju/00190(OXPHOS pathway)	KEGG	Primates	Reference	-
Bos taurus	bta/00190(OXPHOS pathway)	KEGG	Primates	Reference	-
Bos mutus	bom/00190(OXPHOS pathway)	KEGG	Primates	Reference	-
Capra hircus	chx/00190(OXPHOS pathway)	KEGG	Primates	Reference	-
Sus scrofa	ssc/00190(OXPHOS pathway)	KEGG	Primates	Reference	-
Equus caballus	ecb/00190(OXPHOS pathway)	KEGG	Primates	Reference	-
Equus asinus	eai/00190(OXPHOS pathway)	KEGG	Primates	Reference	-
Hipposideros armiger	hai/00190(OXPHOS pathway)	KEGG	Primates	Reference	-
Pteropus alecto	pale/00190(OXPHOS pathway)	KEGG	Primates	Reference	-
Monodelphis domestica	mdo/00190(OXPHOS pathway)	KEGG	Primates	Reference	-
Sarcophilus harrisii	shr/00190(OXPHOS pathway)	KEGG	Primates	Reference	-
